# CRISPR-activation reveals key resistance genes and vulnerabilities of copy number variants in *Candida albicans*

**DOI:** 10.64898/2026.08.07.743545

**Authors:** Pétra L Vande Zande, Nicholas C Gervais, Erika Schell, Piper Zajac, Katura Metzner, Rebecca S Shapiro, Anna Selmecki

## Abstract

Changes in gene copy number are an extremely important source of variation and are frequently observed during the acquisition of drug resistance. The opportunistic human fungal pathogen *Candida albicans* frequently adapts to antifungal drugs via large copy number variations (CNVs) that amplify hundreds of genes simultaneously. Despite the recurrent amplification of CNVs across diverse clinical isolates, the genes that contribute to drug resistance are not known. Additionally, by amplifying many genes, CNVs might result in cross-adaptation or fitness trade-offs to multiple environments, which has major implications for how CNVs are expected to contribute to adaptation in complex environments like a mammalian host. We use CRISPR-activation to systematically assay the fitness effects of individually overexpressing ∼800 genes in four genetically diverse isolates across eight physiologically relevant environments. We identify 198 genes with significant fitness effects in at least one environment in one or more genetic backgrounds. We identify novel genes with positive fitness effects in two different classes of antifungal drug and observe frequent gene-by-environment interactions for the fitness effects of gene overexpression. Additive fitness effects of individual gene overexpression are a significant predictor of the fitness of multiple isolates with CNVs and can explain fitness trade-offs observed between classes of antifungal drug for the CNV isolates. These findings identify genes that increase fitness in drug and those that create vulnerabilities in CNV isolates and can help inform treatment of isolates adapting to antifungal drug via CNVs.
