## Supplementary Table S5 for "CRISPR-activation reveals key resistance genes and vulnerabilities of copy number variants in *Candida albicans*"

### Sheet: Primers
Primer Collection Number	Sequence	Primer Use
Primers for generating pools and PCR to check transformants
2302	CTCTTGTCTGGCTACTTTCGGG	Forward primer for amplifying Twist oligo pool
2303	CTTGGCTGATGGCTGGTTTC	Reverse primer for amplifying Twist oligo pool
1744	CCAGTTTGGAACAAGAGTCC	Forward primer for checking for integration of the CRISPRa construct into the genome
1745	TAGCAACAAGTGTGAAAGTG	Reverse primer for checking for integration of the CRISPRa construct into the genome
1742	CCAACTTAATCGCCTTGCAG	Forward primer for amplifiction of the sgRNA region of the CRISPRa construct
1743	CTTGACACGACCTTGGAGTG	Reverse primer for amplifiction of the sgRNA region of the CRISPRa construct
2010	TCGTCGGCAGCGTCAGATGTGTATAAGAGACAGagttgataacggactagcct	Forward primer for amplification of the barcoded region from gDNA for bulk barcode sequencing
2011	GTCTCGTGGGCTCGGAGATGTGTATAAGAGACAGaatatgttttcgcagcgttc	Reverse primer for amplification fo the barcoded region from gDNA for bulk barcode sequencing
Primers for RT-qPCR
680	AGCTCCAGAAGCTTTGTTCAGACC	Forward primer for qPCR of the ACT transcript
681	TGCATACGTTCAGCAATACCTGGG	Reverse primer for qPCR of the ACT1 transcript
1904	GCATATGGTGTTGCTAATGATTCTG	Forward primer for qPCR of the CDR1 transcript
1905	AAACCTTCTGTGGCTAATTTCCAA	Reverse primer for qPCR of the CDR1 transcript
2370	ACAGCAACAGCAGTAATGGC	Forward primer for qPCR of the C3_03370C transcript
2371	TGTGGCAAGACCAAAGGTGA	Forward primer for qPCR of the C3_03370C transcript
2374	CAGTCCAACATCAGCAGGGT	Forward primer for qPCR of the SKN1 transcript
2375	ATCAGTGGCGGAATCAGGTG	Forward primer for qPCR of the SKN1 transcript
Primers for single guide insertion to create individual CRISPRa mutants		Gene Targeted
2229	cgaTATTATTTGTATGGGGGGGT	C3_03370C
2230	accACCCCCCCATACAAATAATA	C3_03370C
2245	cgaAGTACTAGTTGTGGTGGTCG	C1_11720W
2246	accCGACCACCACAACTAGTACT	C1_11720W
2249	cgaAAATGGTCAATACAAGGCAG	TYE7
2250	accCTGCCTTGTATTGACCATTT	TYE7
2251	cgaGAAGCGGAGCGGAGGGAGGA	SET3
2252	accTCCTCCCTCCGCTCCGCTTC	SET3
2253	cgaGACAGACAGACAAAGAAGTA	C3_03460C
2254	accTACTTCTTTGTCTGTCTGTC	C3_03460C
2255	cgaTGATAGTAAGAAAAGGTGTA	C3_05110W
2256	accTACACCTTTTCTTACTATCA	C3_05110W
2257	cgaAGAGAGAGACAGAGAGAGGG	YCK2
2258	accCCCTCTCTCTGTCTCTCTCT	YCK2
2233	cgaTAGTAAGTGAATAAGTGGTG	SKN1.1_F
2234	accCACCACTTATTCACTTACTA	SKN1.1_R

### Sheet: Plasmids
Plasmids used in this study and previously described in Gervais et al, 2023
Plasmid name	Description	sgRNA	Position targeted upstream (-) of the start codon (ATG) by the sgRNA
pRS156	NEUT5L integrating plasmid. dCas9-VPR for targeted gene overexpression in C. albicans.	N/A	N/A
pRS322	NEUT5L integrating plasmid. dCas9-VPR for CDR1 overexpression in C. albicans.	cgaACCTTTACTAGTAGTACCAG/ aacCTGGTACTACTAGTAAAGGT	-263bp
pRS415	NEUT5L integrating plasmid. dCas9-VPR for CDR1 overexpression in C. albicans.	cgaGGGGGGTAGGGATCGGATAG/ aacCTATCCGATCCCTACCCCCC	-351bp
Plasmids constructed in this study for generation of individual transformants containing CRISPR-activation targeting a specific gene
Archive name	Plasmid backbone	Description and sgRNA oligos	Resistance markers
ASB 3231	pRS156	Cas9 CRISPRa with sgRNA targeting C3_03370C, oligos: 2229 & 2230	AmpR/NatR
ASB 3233	pRS156	Cas9 CRISPRa with sgRNA targeting SKN1, oligos: 2233 & 2234	AmpR/NatR
ASB 3234	pRS156	Cas9 CRISPRa with sgRNA targeting SKN1, oligos: 2235 & 2236	AmpR/NatR
ASB 3235	pRS156	Cas9 CRISPRa with sgRNA targeting SKN1, oligos: 2237 & 2238	AmpR/NatR
ASB 3237	pRS156	Cas9 CRISPRa with sgRNA targeting C1_11720WA, oligos: 2245 & 2246	AmpR/NatR
ASB 3239	pRS156	Cas9 CRISPRa with sgRNA targeting TYE7, oligos: 2249 & 2250	AmpR/NatR
ASB 3240	pRS156	Cas9 CRISPRa with sgRNA targeting SET3, oligos: 2251 & 2252	AmpR/NatR
ASB 3241	pRS156	Cas9 CRISPRa with sgRNA targeting C3_03460CA, oligos: 2253 & 2254	AmpR/NatR
ASB 3242	pRS156	Cas9 CRISPRa with sgRNA targeting C3_0511OWA, oligos: 2255 & 2256	AmpR/NatR
ASB 3243	pRS156	Cas9 CRISPRa with sgRNA targeting YCK2, oligos: 2257 & 2258	AmpR/NatR
