## Supplementary Table S1 for "CRISPR-activation reveals key resistance genes and vulnerabilities of copy number variants in *Candida albicans*"

### Sheet: Instructions
The second sheet of this workbook contains a list of all strains used, both published previously and first described here. For CRISPRa Individual Transformants: Each strain description consists of "CRISPRa" followed by the gene targeted for overexpression, the AMS number of the genetic background, and the colony number from the original PCR screening of the transformation to generate the individu…

### Sheet: Strain list
Genetic Background Strains	Publication	Description	SRA accession number
AMS2876	Hirakawa et al, 2015	P75063	SRR393514
AMS2875	Hirakawa et al, 2015	P75016	SRR393530
AMS2868	Hirakawa et al, 2015	L26	SRR393521
AMS5192	Zhou et al, 2024, Nat Micro	BFP/GFP Reporter strain bearing fluroescent markers on chromosome 5, Sn152 genetic background	SRR24605251
CNV populations or strains
AMS4105	Todd et al, 2019	P75063 background, used to define boundaries to target with CRISPRa on Chromosomes 1 and 3R	SRR11347409
AMS3092	Todd et al, 2020	AMS3051 backgroud, used to define boundaries to target with CRISPRa on Chromosome 3L	SRR11347412
AMS5778 (SC5314-Chr4-CNV)	Vande Zande et al, 2024	SC5314 background, used to define boundaries to target with CRISPRa on Chromosome 4	SRR12130697
AMS4702	Todd et al, 2019	SC5314 background, used to define boundaries to target with CRISPRa on Chromosome 4	SRR12169216
AMS4397 (P75016-Chr3R-CNV)	Todd et al, 2019	P75016 background, used to define boundaries to target with CRISPRa on Chromosome 3R	SRR39961252
AMS7083 (P75063-Chr1-CNV)	this study	Single colony isolated from AMS4105, contains chromosome 1 CNV alone	SRR39961251
AMS7084 (P75063-Chr3R-CNV)	this study	Single colony isolated from AMS4105, chromosome 3R CNV alone	SRR39961057
CRISPR-activation individual transformants
AMS7107	this study	CRISPRa CDR1 guide 1 (plasmid pRS322) 5192 C1	NA
AMS7108	this study	CRISPRa CDR1 guide 1 (plasmid pRS322) 2868 C1	NA
AMS7109	this study	CRISPRa CDR1 guide 1 (plasmid pRS322) 2876 C1	NA
AMS7110	this study	CRISPRa CDR1 guide 1 (plasmid pRS322) 2875 C1	NA
AMS7111	this study	CRISPRa CDR1 guide 2 (plasmid pRS415) 2875 C1	NA
AMS6968	this study	CRISPRa C3_03370CA 2868 C1	NA
AMS6969	this study	CRISPRa C3_03370CA 2868 C5	NA
AMS6970	this study	CRISPRa C3_03370CA 2875 C13	NA
AMS6819	this study	CRISPRa C3_03370CA 2875 c9	NA
AMS6971	this study	CRISPRa C3_03370CA 2876 C19	NA
AMS6820	this study	CRISPRa C3_03370CA 2876 c18	NA
AMS6821	this study	CRISPRa C3_03370CA 5105 c25	NA
AMS6822	this study	CRISPRa C3_03370CA 5105 c27	NA
AMS6980	this study	CRISPRa SKN1 2868 C1	NA
AMS6981	this study	CRISPRa SKN1 2868 C2	NA
AMS6982	this study	CRISPRa SKN1 2875 C9	NA
AMS6983	this study	CRISPRa SKN1 2875 C11	NA
AMS6984	this study	CRISPRa SKN1 2876 C18	NA
AMS6985	this study	CRISPRa SKN1 2876 C20	NA
AMS6986	this study	CRISPRa SKN1 5192 C25	NA
AMS6987	this study	CRISPRa SKN1 5192 C26	NA
AMS7004	this study	CRISPRa TYE7 2868 C11	NA
AMS7005	this study	CRISPRa TYE7 2868 C12	NA
AMS7006	this study	CRISPRa TYE7 2875 C3	NA
AMS7007	this study	CRISPRa TYE7 2875 C6	NA
AMS7008	this study	CRISPRa TYE7 2876 C9	NA
AMS7009	this study	CRISPRa TYE7 2876 C12	NA
AMS7010	this study	CRISPRa TYE7 5192 C1	NA
AMS7011	this study	CRISPRa TYE7 5192 C2	NA
AMS7012	this study	CRISPRa C3_03460CA 2868 C7	NA
AMS7013	this study	CRISPRa C3_03460CA 2868 C8	NA
AMS7014	this study	CRISPRa C3_03460CA 2875 C13	NA
AMS7015	this study	CRISPRa C3_03460CA 2875 C15	NA
AMS7016	this study	CRISPRa C3_03460CA 2876 C21	NA
AMS7017	this study	CRISPRa C3_03460CA 2876 C22	NA
AMS7018	this study	CRISPRa C3_03460CA 5192 C32	NA
AMS7019	this study	CRISPRa C3_03460CA 5192 C33	NA
AMS7020	this study	CRISPRa C1_11720WA 2868 C31	NA
AMS7021	this study	CRISPRa C1_11720WA 2868 C32	NA
AMS7022	this study	CRISPRa C1_11720WA 2875 C17	NA
AMS7023	this study	CRISPRa C1_11720WA 2875 C18	NA
AMS7024	this study	CRISPRa C1_11720WA 2876 C25	NA
AMS7025	this study	CRISPRa C1_11720WA 2876 C31	NA
AMS7026	this study	CRISPRa C1_11720WA 5192 C21	NA
AMS7027	this study	CRISPRa C1_11720WA 5192 C22	NA
AMS7028	this study	CRISPRa YCK2 2868 C42	NA
AMS7029	this study	CRISPRa YCK2 2868 C44	NA
AMS7030	this study	CRISPRa YCK2 2875 C33	NA
AMS7031	this study	CRISPRa YCK2 2875 C34	NA
AMS7032	this study	CRISPRa YCK2 2876 C41	NA
AMS7033	this study	CRISPRa YCK2 2876 C42	NA
AMS7034	this study	CRISPRa YCK2 5192 C41	NA
AMS7035	this study	CRISPRa YCK2 5192 C42	NA
AMS7036	this study	CRISPRa TPK1 2868 C1	NA
AMS7037	this study	CRISPRa TPK1 2868 C2	NA
AMS7038	this study	CRISPRa TPK1 2875 C11	NA
AMS7039	this study	CRISPRa TPK1 2875 C12	NA
AMS7040	this study	CRISPRa TPK1 2876 C24	NA
AMS7041	this study	CRISPRa TPK1 2876 C26	NA
AMS7042	this study	CRISPRa TPK1 5192 C31	NA
AMS7043	this study	CRISPRa TPK1 5192 C32	NA
AMS7044	this study	CRISPRa C3_05110WA 2868 C4	NA
AMS7045	this study	CRISPRa C3_05110WA 2868 C6	NA
AMS7046	this study	CRISPRa C3_05110WA 2875 C12	NA
AMS7047	this study	CRISPRa C3_05110WA 2875 C13	NA
AMS7050	this study	CRISPRa C3_05110WA 5192 C1	NA
AMS7051	this study	CRISPRa C3_05110WA 5192 C2	NA
AMS7052	this study	CRISPRa C3_06240CA 2868 C11	NA
AMS7053	this study	CRISPRa C3_06240CA 2868 C12	NA
AMS7054	this study	CRISPRa C3_06240CA 2875 C21	NA
AMS7055	this study	CRISPRa C3_06240CA 2875 C27	NA
AMS7056	this study	CRISPRa C3_06240CA 2876 C14	NA
AMS7057	this study	CRISPRa C3_06240CA 2876 C16	NA
AMS7058	this study	CRISPRa C3_06240CA 5192 C11	NA
AMS7059	this study	CRISPRa C3_06240CA 5192 C12	NA
AMS7060	this study	CRISPRa SET3 2868 C26	NA
AMS7061	this study	CRISPRa SET3 2868 C27	NA
AMS7062	this study	CRISPRa SET3 2875 C36	NA
AMS7063	this study	CRISPRa SET3 2875 C37	NA
AMS7064	this study	CRISPRa SET3 2876 C21	NA
AMS7065	this study	CRISPRa SET3 2876 C26	NA
AMS7066	this study	CRISPRa SET3 5192 C21	NA
AMS7067	this study	CRISPRa SET3 5192 C22	NA
