## Supplementary Table S3 for "CRISPR-activation reveals key resistance genes and vulnerabilities of copy number variants in *Candida albicans*"

### Sheet: Sheet1
Overexpressed Gene	Genetic Background	CRISPRa Transformant colony (see Supplementary Table S1)	Environmental Condition	t-test p-value
SET3	L26	c26	0.016 ug/mL MCF	0.003173
SET3	L26	c27	0.016 ug/mL MCF	0.0005216
SET3	P75016	c36	0.016 ug/mL MCF	0.02594
SET3	P75016	c37	0.016 ug/mL MCF	0.01996
SET3	P75063	c21	0.016 ug/mL MCF	0.005327
SET3	P75063	c26	0.016 ug/mL MCF	0.07246
SET3	AMS5192	c21	0.016 ug/mL MCF	0.000481
SET3	AMS5192	c22	0.016 ug/mL MCF	0.0002637
SET3	L26	c26	0.02% SDS	0.1944
SET3	L26	c27	0.02% SDS	0.1051
SET3	P75016	c36	0.02% SDS	0.5205
SET3	P75016	c37	0.02% SDS	0.1191
SET3	P75063	c21	0.02% SDS	0.03932
SET3	P75063	c26	0.02% SDS	0.1026
SET3	AMS5192	c21	0.02% SDS	0.03374
SET3	AMS5192	c22	0.02% SDS	0.09733
SET3	L26	c26	2 ug/mL FLC	0.0006254
SET3	L26	c27	2 ug/mL FLC	0.001694
SET3	P75016	c36	0.25ug/mL FLC	2.001e-05
SET3	P75016	c37	0.25ug/mL FLC	6.271e-05
SET3	P75063	c21	0.25ug/mL FLC	0.005085
SET3	P75063	c26	0.25ug/mL FLC	0.005227
SET3	AMS5192	c21	0.25ug/mL FLC	0.004522
SET3	AMS5192	c22	0.25ug/mL FLC	0.001375
C3_03460C	L26	c7	0.016 ug/mL MCF	0.0004298
C3_03460C	L26	c8	0.016 ug/mL MCF	0.0005065
C3_03460C	P75016	c13	0.016 ug/mL MCF	0.01905
C3_03460C	P75016	c15	0.016 ug/mL MCF	0.01635
C3_03460C	P75063	c21	0.016 ug/mL MCF	0.0005987
C3_03460C	P75063	c22	0.016 ug/mL MCF	0.0002992
C3_03460C	AMS5192	c31	0.016 ug/mL MCF	0.0001321
C3_03460C	AMS5192	c33	0.016 ug/mL MCF	1.353e-05
C3_03460C	L26	c7	0.03% SDS	6.47e-06
C3_03460C	L26	c8	0.03% SDS	0.01839
C3_03460C	P75016	c13	0.03% SDS	0.04758
C3_03460C	P75016	c15	0.03% SDS	0.05193
C3_03460C	P75063	c21	0.06% SDS	0.001603
C3_03460C	P75063	c22	0.06% SDS	0.0009209
C3_03460C	AMS5192	c31	0.06% SDS	0.01551
C3_03460C	AMS5192	c33	0.06% SDS	0.05022
C3_03460C	L26	c7	2 ug/mL FLC	0.0735
C3_03460C	L26	c8	2 ug/mL FLC	0.06614
C3_03460C	P75016	c13	0.5 ug/mL FLC	3.627e-06
C3_03460C	P75016	c15	0.5 ug/mL FLC	3.22e-05
C3_03460C	P75063	c21	0.5 ug/mL FLC	0.0005165
C3_03460C	P75063	c22	0.5 ug/mL FLC	3.241e-05
C3_03460C	AMS5192	c31	0.5 ug/mL FLC	0.0003665
C3_03460C	AMS5192	c33	0.5 ug/mL FLC	9.017e-05
SKN1	L26	c1	0.016 ug/mL MCF	0.5711
SKN1	L26	c2	0.016 ug/mL MCF	0.6609
SKN1	P75016	c9	0.016 ug/mL MCF	0.004182
SKN1	P75016	c11	0.016 ug/mL MCF	0.0056
SKN1	P75063	c18	0.016 ug/mL MCF	0.002183
SKN1	P75063	c20	0.016 ug/mL MCF	0.002195
SKN1	AMS5192	c25	0.016 ug/mL MCF	0.00287
SKN1	AMS5192	c26	0.016 ug/mL MCF	0.003545
C1_11720W	L26	c31	0.016 ug/mL MCF	0.01557
C1_11720W	L26	c32	0.016 ug/mL MCF	0.01722
C1_11720W	P75016	c17	0.016 ug/mL MCF	0.08105
C1_11720W	P75016	c18	0.016 ug/mL MCF	0.07182
C1_11720W	P75063	c25	0.016 ug/mL MCF	0.003831
C1_11720W	P75063	c31	0.016 ug/mL MCF	0.02886
C1_11720W	AMS5192	c21	0.016 ug/mL MCF	0.07024
C1_11720W	AMS5192	c22	0.016 ug/mL MCF	0.03046
YCK2	L26	c24	0.016 ug/mL MCF	0.001237
YCK2	L26	c44	0.016 ug/mL MCF	0.0007233
YCK2	P75016	c33	0.016 ug/mL MCF	0.008911
YCK2	P75016	c34	0.016 ug/mL MCF	0.008862
YCK2	P75063	c41	0.016 ug/mL MCF	0.01377
YCK2	P75063	c42	0.016 ug/mL MCF	0.01417
YCK2	AMS5192	c41	0.016 ug/mL MCF	0.008928
YCK2	AMS5192	c42	0.016 ug/mL MCF	0.008654
YCK2	L26	c24	0.06% SDS	0.003761
YCK2	L26	c44	0.06% SDS	0.0003602
YCK2	P75016	c33	0.03% SDS	0.0002441
YCK2	P75016	c34	0.03% SDS	0.0001213
YCK2	P75063	c41	0.06% SDS	0.0004061
YCK2	P75063	c42	0.06% SDS	0.0001523
YCK2	AMS5192	c41	0.06% SDS	0.003547
YCK2	AMS5192	c42	0.06% SDS	0.0006862
YCK2	L26	c24	4 ug/mL FLC	0.1627
YCK2	L26	c44	4 ug/mL FLC	0.03465
YCK2	P75016	c33	0.5 ug/mL FLC	0.7056
YCK2	P75016	c34	0.5 ug/mL FLC	0.207
YCK2	P75063	c41	0.5 ug/mL FLC	0.8113
YCK2	P75063	c42	0.5 ug/mL FLC	0.5015
YCK2	AMS5192	c41	0.5 ug/mL FLC	0.03823
YCK2	AMS5192	c42	0.5 ug/mL FLC	0.03047
